# Real-time, label-free assessment of cell fusion dynamics by high-content imaging

**DOI:** 10.64898/2026.04.08.717136

**Authors:** Sandip Shinde, Anshul Bhide, Pratik Rasal, Deepak Modi

## Abstract

Cell–cell fusion is a fundamental biological process underlying diverse physiological and pathological phenomena, yet its quantitative analysis remains methodologically challenging due to its dynamic, heterogeneous, and multistep nature. Existing approaches to assess fusion largely rely on endpoint assays or manual scoring, limiting temporal resolution, scalability, and reproducibility. Here, we present a label-free, high-content live-cell imaging pipeline for real-time quantification of cell fusion dynamics, developed and validated using trophoblast syncytialization as a model system.

The method integrates automated image acquisition with a reproducible, stepwise analysis workflow combining supervised texture-based segmentation, morphology-based measurements, and intensity-independent texture analysis. We define quantitative metrics, including the ratio of total cluster area to the number of detected clusters and cytoplasmic granularity features, that together discriminate bona fide fusion events from non-fusion–related cellular clustering or proliferation. Using canonical pharmacological inducers and inhibitors of fusion, we demonstrate the specificity and sensitivity of these parameters for detecting fusion-associated remodeling over time.

We further demonstrate the scalability of the pipeline through high-throughput screening of biologically relevant growth factors, hormones, and inhibitors, enabling classification of modulators based on their independent, synergistic, or antagonistic effects on fusion dynamics. Consistent results obtained in an independent model further support its potential applications to additional fusion systems. By providing a robust, reproducible, and adaptable framework for time-resolved fusion analysis, this methodology bridges the gap between qualitative observation and quantitative kinetic assessment. Thus, the approach could be readily extended to other cell fusion systems following system-specific parameter optimization, offering a versatile platform for both mechanistic studies and discovery-driven screening applications.
