## Supplementary Table 1 for "Real-time, label-free assessment of cell fusion dynamics by high-content imaging"

### Sheet: Sheet1
	Table S1. Primer sequences used for qRT-PCR
	Target gene	Sequence 5′ → 3′	Annealing temperature
	18 S- Forward	GGAGAGGGAGCCTGAGAAAC	60
	18 S- Reverse	CCTCCAATGGATCCTCGTTA
	CDH-1 -Forward	GAACAGCACGTACACAGCCT	60
	CDH-1 -Reverse	GCAGAAGTGTCCCTGTTCCAG
	ERVW-1 -Forward	CCAGTGTTTCGAAGCTCCT	62
	ERVW-1 -Reverse	ATTGGCGGTATCACAACCT
