## Supplementary Table 2 for "Real-time, label-free assessment of cell fusion dynamics by high-content imaging"

### Sheet: Sheet1
Table_S2: List of factors and their concetrations used for experiments in Fig 5.
	Sr.no	Factor	Working Concentration	References
	1	8-Br-cAMP	1.5 μM	[47]
	2	WORTMANNIN	100 nM	[48]
	3	GLUCOSE	25 mM	[49]
	4	PROGESTERONE	1 μM	[44]
	5	ESTROGEN	10 nM	[15]
	6	BMP2	50 ng/ml	[52]
	7	HGF	50 ng/ml	[52]
	8	EGF	50 ng/ml	[52]
	9	FGF2	100 ng/ml	[52]
	10	RSPO1	50 ng/ml	[52]
	11	Y-27632	2 μM	[52]
	12	LPS	1 ng/ml	[50]
	13	BACITRACIN	5 mM	[51]
	14	NIFEDIPINE	10 μM	[48]
	15	MCC950	1 μM	[50]
